# Artificial selection finds new hypotheses for the mechanism of *Wolbachia*-mediated dengue blocking in mosquitoes

**DOI:** 10.1101/847087

**Authors:** S.A. Ford, I. Albert, S. L. Allen, S. Chenoweth, M. Jones, C. Koh, A. Sebastian, L.T. Sigle, E.A. McGraw

**Affiliations:** Huck Institutes for the Life Sciences, Penn State University, University Park, 16802, PA, USA; School of Biological Sciences, Monash University, Melbourne, Vic, 3800, Australia; Department of Zoology, University of Oxford, OX1 3SZ, England, UK; School of Biological Sciences, The University of Queensland, St. Lucia, Queensland, Australia; Institut für Populationsgenetik, Vetmeduni Vienna, Vienna, Austria; Department of Virology, Institut Pasteur, Paris, 75015, France

**Keywords:** Disease control, *Aedes aegypti*, *Wolbachia pipientis*, genetic variation, evolution

## Abstract

*Wolbachia* is an intracellular bacterium that blocks virus replication in insects and has been introduced into the mosquito, *Aedes aegypti* for the biocontrol of arboviruses including dengue, Zika and chikungunya. Despite ongoing research, the mechanism of *Wolbachia*-mediated virus blocking remains unclear. We recently used experimental evolution to reveal that *Wolbachia*-mediated dengue blocking could be selected upon in the *A. aegypti* host and showed evidence that strong levels of blocking could be maintained by natural selection. In this study, we investigate the genetic variation associated with blocking and use these analyses to generate testable hypotheses surrounding the mechanism of *Wolbachia*-mediated dengue blocking. From our results, we hypothesise that *Wolbachia* may block virus replication by increasing the regeneration rate of mosquito cells via the Notch signalling pathway. We also propose that *Wolbachia* modulates the host’s transcriptional pausing pathway either to prime the host’s anti-viral response or to directly inhibit viral replication.
