## Supplementary File 1 for "Artificial selection finds new hypotheses for the mechanism of *Wolbachia*-mediated dengue blocking in mosquitoes"

### Sheet: Sheet1
Supplementary File 1: A summary of single nucleotide polymorphisms (SNPs) in genes that were significantly differentiated in the Aedes aegypti genome between populations that were selected for increased and decreased Wolbachia-mediated dengue blocking (Ford et al. Nature Microbiology 2019)
Data from: Ford, Suzanne A. et al. (2019), Data from: Selection on Aedes aegypti alters Wolbachia-mediated dengue virus blocking and fitness, Dryad, Dataset, https://doi.org/10.5061/dryad.6vv10h0
Gene	Number of significant SNPs	Smallest significant P value	Largest significant P value	Gene name
AAEL023845	90	5.35e-115	3.56e-40	Cadherin-23
AAEL004389	12	3.7e-97	4.94e-42	Alpha-mannosidase
AAEL018695	12	9.94e-87	2.04e-40
AAEL014511	1	4.31e-75	4.31e-75	Zinc finger, AN1-type
AAEL006196	2	8.95e-75	3.36e-51	Strictosidine synthase
AAEL023759	5	5.86e-74	9.65e-51
AAEL008334	19	3.05e-73	4.25e-41	afadin isoform X1
AAEL002769	6	1.07e-69	4.59e-40	Homeo-prospero domain
AAEL014528	3	4.71e-66	3.1e-47	SNW domain-containing protein 1
AAEL010881	1	1.16574e-61	1.16574e-61	netrin receptor UNC5D
AAEL025611	1	8.14e-59	8.14e-59
AAEL019447	1	1.59e-58	1.59e-58	intron-binding protein aquarius
AAEL019927	1	1.59e-58	1.59e-58	probable G-protein coupled receptor Mth-like 5
AAEL019422	2	7.13e-57	7.1e-48	Histone deacetylase
AAEL022656	4	1.53e-56	3.93e-50
AAEL004396	17	6.34e-56	3.86e-40	Dopamine receptor D3
AAEL022231	17	6.34e-56	3.86e-40
AAEL005813	3	2.2e-55	4.97e-41	negative elongation factor A
AAEL004233	5	7.3e-54	1.73e-41	igLON family member 5
AAEL027527	3	1.2e-53	4.65e-41	tRNA-specific adenosine deaminase 1
AAEL013026	4	3.76e-52	3.27e-41	Guanylate cyclase 1 soluble subunit alpha 1
AAEL019752	2	4.98e-52	1.29e-41	neurexin 3 isoform X1
AAEL002169	7	5.35e-52	1.17e-43
AAEL009466	5	1.2e-51	7.06e-44	Protein kinase C
AAEL019638	1	8.22282e-51	8.22282e-51	Dipeptidylpeptidase IV, N-terminal domain
AAEL024508	2	2.79e-50	4.27e-44	transcription elongation factor B polypeptide 3
AAEL002173	4	4.63e-50	1.67e-46	TRAF3-interacting protein 1
AAEL004700	1	9.68e-50	9.68e-50	cyclin-dependent kinase-like 1
AAEL010513	3	2.82e-49	4.4e-41	Helt bHLH transcription factor
AAEL014044	2	6.68e-49	3.35e-47	protein Skeletor, isoforms B/C
AAEL002876	1	1.58e-48	1.58e-48	CUB domain
AAEL022176	1	1.58e-48	1.58e-48
AAEL024283	1	2.13e-48	2.13e-48	BTB/POZ domain
AAEL002571	2	4.78e-48	3.7e-44	band 4.1-like protein 4A
AAEL024147	1	1e-47	1e-47	ELO family
AAEL021067	4	1.02e-47	7.05e-42	Immunoglobulin-like domain
AAEL010721	2	2.99e-47	2.55e-41	leucine-rich repeat-containing protein 4C
AAEL005802	1	8.3e-47	8.3e-47	Structural maintenance of chromosomes protein
AAEL019639	1	1.41e-46	1.41e-46	Haem peroxidase
AAEL018215	5	3.35e-45	1.22e-40	dedicator of cytokinesis protein 2
AAEL020230	1	1.05e-44	1.05e-44	zinc finger CCCH domain-containing protein 13 isoform X1
AAEL008617	6	3.72e-44	6.92e-41	Hairless
AAEL025294	1	9.22e-44	9.22e-44	otopetrin-1
AAEL020340	1	2.75e-43	2.75e-43
AAEL004572	1	5.65e-43	5.65e-43	ligand-dependent nuclear receptor corepressor-like protein
AAEL013723	3	1.33e-42	1.57e-41	heterogeneous nuclear ribonucleoprotein L-like
AAEL006208	1	1.46e-42	1.46e-42	DDB1- and CUL4-associated factor 15
AAEL007483	1	1.96e-42	1.96e-42
AAEL006817	1	2.59e-42	2.59e-42	achaete-scute homolog 1
AAEL019720	1	3.71028e-42	3.71028e-42
AAEL006191	1	4.53e-42	4.53e-42	rho GTPase-activating protein 39 isoform X1
AAEL025250	1	6.31e-42	6.31e-42	Leucine-rich repeat
AAEL019696	1	2.25e-41	2.25e-41	unconventional myosin-VIIb
AAEL020614	2	3.76e-41	1.81e-40	endothelin-converting enzyme 1 isoform X1
AAEL023695	1	5.39e-41	5.39e-41	Zinc finger C2H2 superfamily
AAEL007205	1	5.85e-41	5.85e-41
AAEL006120	1	7.11e-41	7.11e-41	G protein-coupled receptor kinase
AAEL006197	1	8.75e-41	8.75e-41	zinc finger CCHC-type and RNA-binding motif-containing protein 1
AAEL011522	2	1.14e-40	2.78e-40	ras-related and estrogen-regulated growth inhibitor
AAEL018306	1	3.48e-40	3.48e-40	calcium-activated potassium channel subunit alpha-1
AAEL021538	1	4.24e-40	4.24e-40	Chloride channel accessory 1
