## Supplementary File 1 for "Artificial selection finds new hypotheses for the mechanism of *Wolbachia*-mediated dengue blocking in mosquitoes"

### Sheet: Sheet1
GO_acc	term_type	Term	queryitem	querytotal	bgitem	bgtotal	pvalue	FDR	entries
GO:0050789	P	regulation of biological process	11	29	1155	10451	0.00016	0.0015	// AAEL018695 // AAEL006191 // AAEL006120 // AAEL010513 // AAEL005813 // AAEL004396 // AAEL018215 // AAEL002769 // AAEL013026 // AAEL011522 // AAEL007205
GO:0065007	P	biological regulation	11	29	1190	10451	0.00021	0.0015	// AAEL018695 // AAEL006191 // AAEL006120 // AAEL010513 // AAEL005813 // AAEL004396 // AAEL018215 // AAEL002769 // AAEL013026 // AAEL011522 // AAEL007205
GO:0050794	P	regulation of cellular process	11	29	1136	10451	0.00014	0.0015	// AAEL018695 // AAEL006191 // AAEL006120 // AAEL010513 // AAEL005813 // AAEL004396 // AAEL018215 // AAEL002769 // AAEL013026 // AAEL011522 // AAEL007205
GO:0006139	P	nucleobase-containing compound metabolic process	9	29	1084	10451	0.002	0.011	// AAEL018695 // AAEL014528 // AAEL010513 // AAEL005813 // AAEL013723 // AAEL005802 // AAEL002769 // AAEL013026 // AAEL007205
GO:0007165	P	signal transduction	6	29	606	10451	0.0058	0.017	// AAEL006120 // AAEL006191 // AAEL004396 // AAEL018215 // AAEL013026 // AAEL011522
GO:0009987	P	cellular process	16	29	3192	10451	0.0051	0.017	// AAEL018215 // AAEL018695 // AAEL014528 // AAEL006120 // AAEL010513 // AAEL009466 // AAEL004396 // AAEL006191 // AAEL005813 // AAEL004700 // AAEL013723 // AAEL005802 // AAEL002769 // AAEL013026 // AAEL011522 // AAEL007205
GO:0007154	P	cell communication	6	29	617	10451	0.0063	0.017	// AAEL006120 // AAEL006191 // AAEL004396 // AAEL018215 // AAEL013026 // AAEL011522
GO:0050896	P	response to stimulus	7	29	811	10451	0.0059	0.017	// AAEL005802 // AAEL006191 // AAEL004396 // AAEL006120 // AAEL018215 // AAEL013026 // AAEL011522
GO:0019222	P	regulation of metabolic process	5	29	480	10451	0.0098	0.018	// AAEL005813 // AAEL002769 // AAEL018695 // AAEL007205 // AAEL010513
GO:0006807	P	nitrogen compound metabolic process	10	29	1623	10451	0.0096	0.018	// AAEL018695 // AAEL014528 // AAEL010513 // AAEL005813 // AAEL013723 // AAEL005802 // AAEL002769 // AAEL013026 // AAEL007205 // AAEL007483
GO:0010468	P	regulation of gene expression	5	29	449	10451	0.0075	0.018	// AAEL005813 // AAEL002769 // AAEL018695 // AAEL007205 // AAEL010513
GO:0060255	P	regulation of macromolecule metabolic process	5	29	475	10451	0.0094	0.018	// AAEL005813 // AAEL002769 // AAEL018695 // AAEL007205 // AAEL010513
GO:0044260	P	cellular macromolecule metabolic process	10	29	1673	10451	0.012	0.019	// AAEL018695 // AAEL014528 // AAEL010513 // AAEL009466 // AAEL005813 // AAEL004700 // AAEL013723 // AAEL005802 // AAEL002769 // AAEL007205
GO:0010467	P	gene expression	7	29	921	10451	0.012	0.019	// AAEL018695 // AAEL014528 // AAEL010513 // AAEL005813 // AAEL013723 // AAEL002769 // AAEL007205
GO:0044237	P	cellular metabolic process	11	29	2233	10451	0.032	0.046	// AAEL018695 // AAEL014528 // AAEL010513 // AAEL009466 // AAEL005813 // AAEL004700 // AAEL013723 // AAEL005802 // AAEL002769 // AAEL013026 // AAEL007205
GO:0009058	P	biosynthetic process	7	29	1240	10451	0.049	0.068	// AAEL006196 // AAEL018695 // AAEL010513 // AAEL005813 // AAEL002769 // AAEL013026 // AAEL007205
GO:0043170	P	macromolecule metabolic process	11	29	2497	10451	0.065	0.084	// AAEL018695 // AAEL014528 // AAEL010513 // AAEL009466 // AAEL005813 // AAEL004700 // AAEL013723 // AAEL005802 // AAEL002769 // AAEL007205 // AAEL007483
GO:0034645	P	cellular macromolecule biosynthetic process	5	29	881	10451	0.093	0.1	// AAEL005813 // AAEL002769 // AAEL018695 // AAEL007205 // AAEL010513
GO:0009059	P	macromolecule biosynthetic process	5	29	884	10451	0.094	0.1	// AAEL005813 // AAEL002769 // AAEL018695 // AAEL007205 // AAEL010513
GO:0044238	P	primary metabolic process	12	29	2941	10451	0.088	0.1	// AAEL004389 // AAEL018695 // AAEL014528 // AAEL010513 // AAEL009466 // AAEL005813 // AAEL004700 // AAEL013723 // AAEL005802 // AAEL002769 // AAEL013026 // AAEL007205
GO:0044249	P	cellular biosynthetic process	6	29	1183	10451	0.1	0.11	// AAEL018695 // AAEL010513 // AAEL005813 // AAEL002769 // AAEL013026 // AAEL007205
GO:0008152	P	metabolic process	14	29	3981	10451	0.17	0.17	// AAEL004389 // AAEL018695 // AAEL014528 // AAEL010513 // AAEL009466 // AAEL005813 // AAEL004700 // AAEL013723 // AAEL005802 // AAEL002769 // AAEL006196 // AAEL013026 // AAEL007205 // AAEL007483
GO:0003677	F	DNA binding	6	29	593	10451	0.0052	0.031	// AAEL004572 // AAEL018695 // AAEL010513 // AAEL006817 // AAEL002769 // AAEL007205
GO:0003676	F	nucleic acid binding	8	29	1707	10451	0.089	0.11	// AAEL006197 // AAEL004572 // AAEL018695 // AAEL010513 // AAEL006817 // AAEL013723 // AAEL002769 // AAEL007205
GO:0000166	F	nucleotide binding	7	29	1273	10451	0.056	0.11	// AAEL006197 // AAEL009466 // AAEL004700 // AAEL013723 // AAEL005802 // AAEL013026 // AAEL011522
GO:0005515	F	protein binding	10	29	2273	10451	0.081	0.11	// AAEL010721 // AAEL018215 // AAEL006191 // AAEL010881 // AAEL010513 // AAEL006817 // AAEL002173 // AAEL004233 // AAEL005802 // AAEL002876
GO:0005488	F	binding	22	29	6170	10451	0.046	0.11	// AAEL010721 // AAEL010513 // AAEL009466 // AAEL002876 // AAEL018695 // AAEL010881 // AAEL002173 // AAEL005802 // AAEL002769 // AAEL013026 // AAEL004572 // AAEL006197 // AAEL004389 // AAEL006191 // AAEL006817 // AAEL004233 // AAEL013723 // AAEL007205 // AAEL007483 // AAEL004700 // AAEL018215 // AAEL011522
GO:0003824	F	catalytic activity	5	29	3898	10451	0.99	0.99	// AAEL009466 // AAEL004389 // AAEL013026 // AAEL004700 // AAEL006196
GO:0043226	C	organelle	8	29	1823	10451	0.12	0.18	// AAEL002571 // AAEL014528 // AAEL006191 // AAEL010513 // AAEL005813 // AAEL013723 // AAEL005802 // AAEL002769
GO:0043229	C	intracellular organelle	8	29	1811	10451	0.12	0.18	// AAEL002571 // AAEL014528 // AAEL006191 // AAEL010513 // AAEL005813 // AAEL013723 // AAEL005802 // AAEL002769
GO:0005622	C	intracellular	11	29	2491	10451	0.064	0.18	// AAEL002571 // AAEL014528 // AAEL006191 // AAEL010513 // AAEL005813 // AAEL018215 // AAEL013723 // AAEL005802 // AAEL002769 // AAEL013026 // AAEL011522
GO:0005623	C	cell	12	29	2814	10451	0.066	0.18	// AAEL002571 // AAEL014528 // AAEL006191 // AAEL010513 // AAEL005813 // AAEL018215 // AAEL018306 // AAEL013723 // AAEL005802 // AAEL002769 // AAEL013026 // AAEL011522
GO:0005634	C	nucleus	6	29	1140	10451	0.09	0.18	// AAEL014528 // AAEL010513 // AAEL005813 // AAEL013723 // AAEL005802 // AAEL002769
GO:0044464	C	cell part	12	29	2766	10451	0.058	0.18	// AAEL002571 // AAEL014528 // AAEL006191 // AAEL010513 // AAEL005813 // AAEL018215 // AAEL018306 // AAEL013723 // AAEL005802 // AAEL002769 // AAEL013026 // AAEL011522
GO:0043227	C	membrane-bounded organelle	6	29	1495	10451	0.23	0.23	// AAEL014528 // AAEL010513 // AAEL005813 // AAEL013723 // AAEL005802 // AAEL002769
GO:0043231	C	intracellular membrane-bounded organelle	6	29	1494	10451	0.23	0.23	// AAEL014528 // AAEL010513 // AAEL005813 // AAEL013723 // AAEL005802 // AAEL002769
GO:0044424	C	intracellular part	8	29	2132	10451	0.23	0.23	// AAEL002571 // AAEL014528 // AAEL006191 // AAEL010513 // AAEL005813 // AAEL013723 // AAEL005802 // AAEL002769
